# Functional interplay between (p)ppGpp and RNAP in *Acinetobacter baumannii*

**DOI:** 10.1101/2025.07.04.663200

**Authors:** Anthony Perrier, Aurélie Budin-Verneuil, Régis Hallez

**Affiliations:** Bacterial Cell cycle & Development (BCcD), Biology of Microorganisms Research Unit (URBM), Namur Research Institute for Life Science (NARILIS), University of Namur, Namur (5000), Belgium; Université de Caen Normandie, CBSA UR 4312, Caen, France

**Keywords:** (p)ppGpp, stress response, RNAP, hydrophilin, desiccation, surface motility

## Abstract

The (p)ppGpp-dependent stress response is required for pathogenic bacteria to survive both outside and inside the host but the mechanisms behind this survival are mostly unknown. In this study, we characterize the (p)ppGpp metabolism in the opportunistic pathogen multi-drug-resistant *Acinetobacter baumannii*. We show that two stressful conditions potentially encountered during infection – iron starvation and polymyxin exposure – induce (p)ppGpp production. The absence of (p)ppGpp led to multiple consequences on the physiology of *A. baumannii*, including an increase of surface motility, a decrease in catalase activity, a poor survival upon nutrient starvation, a rapid killing during desiccation and a strong attenuation in a *Galleria mellonella* model of infection. Using a motility suppressor screen, we isolated multiple independent stringent mutations in *rpoB* and *rpoC* that suppress the (p)ppGpp-dependent phenotypes. By combining the suppressor screen with deep sequencing, we isolated dozens of additional mutants, expanding the list of putative stringent RNAP mutations described so far. Furthermore, our transcriptomic data reveal that (p)ppGpp deeply impacts the transcriptional landscape of *A. baumannii* on solid surface to induce many stress-related genes, including catalase and hydrophilins critical for tolerance to desiccation. This work highlights the functional interplay between (p)ppGpp and RNAP in the successful survival of *A. baumannii* in the environment but also during infection.
