## Supplementary material for "Functional interplay between (p)ppGpp and RNAP in *Acinetobacter baumannii*": Table S3

### Sheet: Feuil1
	Strains, plasmids and oligonucleotides used in this study.
	Strains
	Strain ID	Description	Reference or source
	A. baumannii AB5075	WT	Laboratory Stock
	P4	AB5075 DrelA	Tamman et al., 2023
	P5	AB5075 DrelA DspoT	Tamman et al., 2023
	P6	AB5075 DrelA DsahA	This study
	P7	AB5075 DsahA	This study
	P8	AB5075 DrelA DspoT DsahA	This study
	P9	AB5075 DrelA Ptac-relA	Tamman et al., 2023
	P10	AB5075 DrelA DspoT Ptac-relA	This study
	P11	AB5075 DrelA DsahA Ptac-relA	This study
	P12	AB5075 DsahA Ptac-relA	This study
	P18	AB5075 Ptac-ABUW1645	This study
	P13	AB5075 DrelA rpoBR557C	This study
	P14	AB5075 DrelA rpoBR460C	This study
	P15	AB5075 DrelA rpoCR436G	This study
	A. baumannii ATCC17978	WT	Laboratory Stock
	P16	ATCC17978 DrelA	This study
	P17	ATCC17978 DrelA rpoBR557C	This study
	E. coli MG1655	WT	Laboratory Stock
	RH2096	MG1655 DrelA DspoT	This study
	E. coli TOP10	mcrA, D(mrr-hsdRMS-mcrBC), Phi80lacZ(del)M15, DlacX74, deoR, recA1, araD139, D(ara-leu)7697, galU, galK, rpsL(SmR), endA1, nupG	Laboratory stock
	Plasmids
	pHR1186	pK18-apra: plasmid used for gene deletion in A. baumannii	Tamman et al., 2023
	pHR1187	pK18-apra-DrelA: plasmid used to delete relA in A. baumannii AB5075	Tamman et al., 2023
	pHR1188	pK18-apra-DspoT: plasmid used to delete spoT in A. baumannii AB5075	Tamman et al., 2023
	pHR1189	pK18-apra-DABUW_1957: plasmid used to delete sahA in A. baumannii AB5075	This study
	pHR1581	pK18-apra-DrelA_ATCC17978: plasmid used to delete relA in A. baumannii ATCC17978	This study
	pBAD33	plasmid used to express genes under the pBAD promoter	Guzman et al., 1995
	pHR1582	pBAD33-relA_Ec: plasmid used to express relAEc under the pBAD promoter	This study
	pHR1190	pBAD33-spoT_Ec: plasmid used to express spoTEc under the pBAD promoter	This study
	pHR1191	pBAD33-spoT_Ab: plasmid used to express spoTAb under the pBAD promoter	This study
	pHR1192	pBAD33-ABUW_1957: plasmid used to express sahA under the pBAD promoter	This study
	pHR1584	pBAD33-ABUW_0769: plasmid used to express ABUW_0769 under the pBAD promoter	This study
	pHR1449	pUC18-mini-Tn7-Apra-LAC::relA: plasmid used to insert PTAC-relA downstream the glmS locus in A. baumannii	Tamman et al., 2023
	pHR1583	pUC18-mini-Tn7-Apra-LAC::ABUW1645: plasmid used to insert PTAC-ABUW_1645 downstream the glmS locus in A. baumannii	This study
	pTNS2	plasmid used to transfert DNA downstream the glmS locus in A. baumannii	addgene
	Oligonucleotides
	Name	Sequence 5'-3'	Used for
	2780	TTTCTGCAGagtttgtggtaggaaaacga	deletion sahA
	2781	TTTGAATTCtgcttcatctatgctcataa	deletion sahA
	2782	TTTGAATTCcaatttattaaagaaatgcaga	deletion sahA
	2783	caatttccaacttttccaag	deletion sahA
	2784	gccattcgtctaattggata	screening deletion sahA
	2785	tagctttaggtagcggtctg	screening deletion sahA
	2586	GAGCGTGCTGTTAAAGAGCG	sequencing rpoB
	2587	CTGCCTGACGTTGCATGT	sequencing rpoB
	4056	GTGCGGGCTTCGAAGTCT	screening mutation rpoBR557C
	2133	TTTCTCGAGCCATTGGATTTTACGCAGGT	deletion relA
	2134	TTTGAATTCCTGTTCACGTACTGTGACCAT	deletion relA
	2135	TTTGAATTCATTATTAGTGCACGACGCAT	deletion relA
	2136	TTTGCTAGCCGGAGCCTTTGAAAATATCG	deletion relA
	2141	AAGGACCCGAAAGTCTTCGT	screening deletion relA
	2142	TGGTGAATAACGCAGGGATT	screening deletion relA
	4186	tttgagctcGgagtgatgGTTGCGGTAAGAAGTGC	cloning relAEc into pBAD33
	4187	ACTAGTaagcttCTAACTCCCGTGCAACCG	cloning relAEc into pBAD33
	2280	TTTGGTACCGGAGTGGTGGTCTATGCCAGGCGAAGA	cloning spoTEc into pBAD33
	2281	TTTCTGCAGGAACAAATTTTAGCTGACTTTGGA	cloning spoTEc into pBAD33
	2282	TTTGGTACCGGAGTGCGCCCTTGTATCTGTTTGAA	cloning spoTAb into pBAD33
	2283	TTTCTGCAGTTAATTTCGGTTTCGGGTGAC	cloning spoTAb into pBAD33
	2788	TTTGGTACCGGAGTGGTGGTCTatgagcatagatgaagcaaaac	cloning ABUW_0769 into pBAD33
	2789	TTTCTGCAGtttgacctcgcaataaaaa	cloning ABUW_0769 into pBAD33
	4152	ggcctgcgtaattccttctg	amplification rpoB for Mut-Seq
	4153	acgcatgatatcgagcaagtc	amplification rpoB for Mut-Seq
	4154	tgcttacagtgaagtcggatg	amplification rpoC for Mut-Seq
	4155	CCTCTACTCAGTTGCGCCTA	amplification rpoC for Mut-Seq
